# PhenoExam: an R package and Web application for the examination of phenotypes linked to genes and gene sets

**DOI:** 10.1101/2021.06.29.450324

**Authors:** Alejandro Cisterna, Aurora González-Vidal, Daniel Ruiz, Jordi Ortiz, Alicia Gómez-Pascual, Zhongbo Chen, Mike Nalls, Faraz Faghri, John Hardy, Irene Díez, Paolo Maietta, Sara Álvarez, Mina Ryten, Juan A. Botía

## Abstract

Gene set based phenotype enrichment analysis (detecting phenotypic terms that emerge as significant in a set of genes) can improve the rate of genetic diagnoses amongst other research purposes. To facilitate diverse phenotype analysis, we developed PhenoExam, a freely available R package for tool developers and a web interface for users, which performs: (1) phenotype and disease enrichment analysis on a gene set; (2) measures statistically significant phenotype similarities between gene sets and (3) detects significant differential phenotypes or disease terms across different databases. PhenoExam achieves these tasks by integrating databases or resources such as the HPO, MGD, CRISPRbrain, CTD, ClinGen, CGI, OrphaNET, UniProt, PsyGeNET, and Genomics England Panel App. PhenoExam accepts both human and mouse genes as input. We developed PhenoExam to assist a variety of users, including clinicians, computational biologists and geneticists. It can be used to support the validation of new gene-to-disease discoveries, and in the detection of differential phenotypes between two gene sets (a phenotype linked to one of the gene set but no to the other) that are useful for differential diagnosis and to improve genetic panels. We validated PhenoExam performance through simulations and its application to real cases. We demonstrate that PhenoExam is effective in distinguishing gene sets or Mendelian diseases with very similar phenotypes through projecting the disease-causing genes into their annotation-based phenotypic spaces. We also tested the tool with early onset Parkinson’s disease and dystonia genes, to show phenotype-level similarities but also potentially interesting differences. More specifically, we used PhenoExam to validate computationally predicted new genes potentially associated with epilepsy. Therefore, PhenoExam effectively discovers links between phenotypic terms across annotation databases through effective integration. The R package is available at https://github.com/alexcis95/PhenoExam and the Web tool is accessible at https://snca.atica.um.es/PhenoExamWeb/.
