## Supplementary material for "PhenoExam: an R package and Web application for the examination of phenotypes linked to genes and gene sets": G1

PD genes	EOD genes
ATP13A2	ADAR
ATP1A3	ADCY5
C19orf12	ANO3
CSF1R	APTX
DCTN1	ATM
DNAJC6	ATP13A2
FBXO7	ATP1A3
FTL	ATP7B
GBA	BCAP31
GCH1	C19orf12
GRN	CHMP2B
LRRK2	COASY
LYST	CP
MAPT	CSTB
OPA3	DCAF17
PANK2	DLAT
PARK7	FA2H
PINK1	FBXO7
PLA2G6	FTL
PRKN	GCH1
PRKRA	GNAO1
PTRHD1	HPCA
RAB39B	HTRA2
SLC30A10	KMT2B
SLC39A14	MECR
SLC6A3	NKX6-2
SNCA	PANK2
SPG11	PINK1
SPR	PLA2G6
SYNJ1	PNKD
TH	PRKN
TUBB4A	PRKRA
VPS13A	PRRT2
VPS35	SERAC1
WDR45	SGCE
	SLC2A1
	SLC30A10
	SLC6A3
	SPR
	SYNJ1
	TH
	THAP1
	TOR1A
	TUBB4A
	VAC14
	VPS13A
	WDR45
	WDR73
	XK
	YY1
