## Supplementary material for "PhenoExam: an R package and Web application for the examination of phenotypes linked to genes and gene sets": T3EODdiff

term_id	term_name	source	adjust_pvalue_set1	gene_overlap_set1	overlap_ratio_set1	pvalue_set1	common_genes_set1	adjust_pvalue_set2	gene_overlap_set2	overlap_ratio_set2	pvalue_set2	common_genes_set2
MP:0003354	astrocytosis	MGD	5.167872370780502e-12	11	(11/159)	6.668222413910325e-15	ATP13A2, ATP1A3, DCTN1, GBA, GRN, LRRK2, MAPT, SNCA, SPG11, TUBB4A, WDR45	0.0640621931223786	5	(5/159)	7.977857175887746e-5	ATP13A2, ATP1A3, TUBB4A, VAC14, WDR45
HP:0011960	Substantia nigra gliosis	HPO	4.1492656972319964e-11	6	(6/14)	6.835693076164738e-14	FBXO7, GBA, MAPT, PRKN, LRRK2, SNCA	0.4565996096520572	2	(2/14)	5.899219762946475e-4	FBXO7, PRKN
HP:0002171	Gliosis	HPO	2.675056353697321e-10	8	(8/70)	4.4070121148226045e-13	PLA2G6, CSF1R, GBA, GRN, MAPT, LRRK2, VPS35, SNCA	1	2	(2/70)	0.01427164197402568	PLA2G6, YY1
HP:0002367	Visual hallucinations	HPO	3.7246909561438955e-10	6	(6/19)	6.136228922807076e-13	FBXO7, GBA, LRRK2, VPS35, SNCA, ATP13A2	0.8509134379323655	2	(2/19)	0.0010993713668376816	FBXO7, ATP13A2
MP:0008918	microgliosis	MGD	2.2601144104206647e-9	8	(8/82)	2.9162766586073093e-12	ATP1A3, CSF1R, DCTN1, GRN, LRRK2, MAPT, SLC6A3, VPS35	1	2	(2/82)	0.022042451791507288	ATP1A3, SLC6A3
HP:0003677	Slow progression	HPO	7.504334473846167e-9	9	(9/166)	1.2362989248510983e-11	FBXO7, DNAJC6, DCTN1, C19ORF12, PARK7, LRRK2, PANK2, SPG11, PINK1	0.05382784835938406	5	(5/166)	6.954502372013444e-5	FBXO7, C19ORF12, HPCA, PANK2, PINK1
HP:0007311	Short stepped shuffling gait	HPO	3.855944428815623e-8	5	(5/16)	6.352461991459017e-11	SYNJ1, DNAJC6, DCTN1, GBA, MAPT	1	1	(1/16)	0.04077832880358434	SYNJ1
HP:0001621	Weak voice	HPO	1.361549162421365e-7	5	(5/20)	2.243079345010486e-10	SYNJ1, DNAJC6, DCTN1, GBA, MAPT	1	1	(1/20)	0.050715534157899866	SYNJ1
HP:0002359	Frequent falls	HPO	1.6538685469638575e-7	7	(7/92)	2.724659879676866e-10	C19ORF12, GBA, MAPT, LRRK2, PANK2, VPS35, SNCA	0.07363034105605484	4	(4/92)	9.5129639607306e-5	ADAR, C19ORF12, FA2H, PANK2
HP:0002366	Abnormal lower motor neuron morphology	HPO	2.9435252154639795e-7	5	(5/23)	4.849300190220724e-10	DCTN1, C19ORF12, GRN, MAPT, SPG11	1	2	(2/23)	0.0016157983480300485	CHMP2B, C19ORF12
MP:0002083	premature death	MGD	9.267314479347285e-7	17	(17/1591)	1.1957825134641658e-9	ATP1A3, CSF1R, GBA, GRN, LYST, MAPT, OPA3, PINK1, PLA2G6, PRKN, PRKRA, SLC30A10, SLC6A3, SNCA, SPR, TH, TUBB4A	0.06398094637694231	14	(14/1591)	7.96773927483715e-5	ATM, ATP1A3, GNAO1, HTRA2, PINK1, PLA2G6, PRKN, PRKRA, SLC30A10, SLC6A3, SPR, TH, TOR1A, TUBB4A
HP:0005340	Spastic/hyperactive bladder	HPO	1.1583815939803244e-6	4	(4/10)	1.9083716540038294e-9	GBA, LRRK2, VPS35, SNCA	1	0	1	1	1
HP:0003581	Adult onset	HPO	2.0044682803609506e-6	7	(7/131)	3.3022541686341854e-9	CSF1R, DCTN1, GBA, PARK7, MAPT, PRKN, SPG11	0.28663212087080675	4	(4/131)	3.703257375591818e-4	CP, CHMP2B, PRKN, APTX
MP:0001262	decreased body weight	MGD	3.632874884352576e-6	17	(17/1739)	4.687580495938808e-9	ATP1A3, CSF1R, DNAJC6, GBA, GRN, MAPT, OPA3, PANK2, PINK1, PRKN, PRKRA, SLC30A10, SLC39A14, SLC6A3, SNCA, SPR, TH	0.16567416967781975	14	(14/1739)	2.0631901578806945e-4	ATM, ATP1A3, ATP7B, GNAO1, HTRA2, PANK2, PINK1, PRKN, PRKRA, SLC30A10, SLC6A3, SPR, TH, TOR1A
HP:0000012	Urinary urgency	HPO	3.744327376928431e-6	5	(5/37)	6.168578874676164e-9	GBA, MAPT, SPG11, SNCA, PINK1	1	2	(2/37)	0.004155953314559072	FA2H, PINK1
HP:0002529	Neuronal loss in central nervous system	HPO	3.744327376928431e-6	5	(5/37)	6.168578874676164e-9	PLA2G6, CSF1R, GBA, GRN, MAPT	0.09320640090747533	3	(3/37)	1.2042170659880532e-4	PLA2G6, CHMP2B, VAC14
HP:0031908	Micrographia	HPO	5.4932130123967515e-6	4	(4/14)	9.04977432025824e-9	FTL, GBA, MAPT, SNCA	1	1	(1/14)	0.0357715691785373	FTL
HP:0002375	Hypokinesia	HPO	6.403885522840012e-6	5	(5/41)	1.0550058521976955e-8	GBA, SLC6A3, SNCA, ATP13A2, TH	0.1269423099848557	3	(3/41)	1.6400815243521407e-4	SLC6A3, ATP13A2, TH
HP:0002300	Mutism	HPO	7.259828987938262e-6	5	(5/42)	1.1960179551792854e-8	ATP1A3, CSF1R, FTL, GRN, MAPT	0.13645748561192797	3	(3/42)	1.7630166099732298e-4	ATP1A3, CHMP2B, FTL
HP:0002120	Cerebral cortical atrophy	HPO	7.406271692464012e-6	8	(8/249)	1.2201436066662293e-8	GBA, GRN, LRRK2, SPG11, VPS35, SNCA, VPS13A, ATP13A2	0.3549848698825938	5	(5/249)	4.586367827940489e-4	CHMP2B, BCAP31, FA2H, VPS13A, ATP13A2
HP:0000744	Low frustration tolerance	HPO	7.481092614769683e-6	4	(4/15)	1.2324699530098325e-8	GBA, LRRK2, VPS35, SNCA	1	0	1	1	1
HP:0004926	Orthostatic hypotension due to autonomic dysfunction	HPO	9.961937004930247e-6	4	(4/16)	1.6411757833492994e-8	GBA, LRRK2, VPS35, SNCA	1	0	1	1	1
MP:0004250	tau protein deposits	MGD	1.2771377859519505e-5	4	(4/15)	1.6479197238089683e-8	GRN, LRRK2, MAPT, PRKN	1	1	(1/15)	0.04111704291888019	PRKN
MP:0002882	abnormal neuron morphology	MGD	1.842608020578798e-5	7	(7/162)	2.3775587362307072e-8	ATP13A2, GBA, LRRK2, MAPT, PRKN, SLC6A3, SPG11	0.06998084382566062	5	(5/162)	8.714924511290239e-5	ATP13A2, CP, PRKN, SLC6A3, TOR1A
MP:0005405	axon degeneration	MGD	2.2577455466151754e-5	6	(6/96)	2.9132200601486133e-8	OPA3, PLA2G6, SNCA, SPG11, TUBB4A, WDR45	0.11904719389316451	4	(4/96)	1.48253043453505e-4	NKX6-2, PLA2G6, TUBB4A, WDR45
MP:0001473	reduced long term potentiation	MGD	3.137725953077025e-5	7	(7/175)	4.0486786491316453e-8	GRN, MAPT, PINK1, SLC6A3, SNCA, VPS35, WDR45	1	3	(3/175)	0.012870934037281054	PINK1, SLC6A3, WDR45
HP:0002145	Frontotemporal dementia	HPO	3.254893360605121e-5	4	(4/21)	5.36226253806445e-8	PLA2G6, DCTN1, GRN, MAPT	1	2	(2/21)	0.0013456326682962073	PLA2G6, CHMP2B
HP:0001824	Weight loss	HPO	5.075601657806247e-5	7	(7/209)	8.36178197332166e-8	DCTN1, GBA, LRRK2, PANK2, VPS35, SNCA, VPS13A	1	4	(4/209)	0.0021048054711542046	ATM, ATP7B, PANK2, VPS13A
HP:0002014	Diarrhea	HPO	6.157985410298287e-5	7	(7/215)	1.014495125255072e-7	SYNJ1, DNAJC6, PARK7, PRKN, LRRK2, SNCA, PINK1	1	4	(4/215)	0.0023323180183202744	SYNJ1, HTRA2, PRKN, PINK1
HP:0002465	Poor speech	HPO	6.356087199235244e-5	7	(7/216)	1.0471313343056416e-7	CSF1R, RAB39B, TUBB4A, GRN, WDR45, MAPT, SLC39A14	0.18477523741482565	5	(5/216)	2.387276969183794e-4	CHMP2B, DLAT, TUBB4A, WDR45, WDR73
MP:0008842	lipofuscinosis	MGD	6.778024573464539e-5	4	(4/22)	8.745838159309082e-8	ATP13A2, GBA, GRN, LRRK2	1	1	(1/22)	0.0597334855327214	ATP13A2
HP:0000514	Slow saccadic eye movements	HPO	8.078191808407067e-5	4	(4/26)	1.3308388481724987e-7	FBXO7, MAPT, SNCA, ATP13A2	1	2	(2/26)	0.00206533281857896	FBXO7, ATP13A2
MP:0004077	abnormal striatum morphology	MGD	8.324571410564274e-5	5	(5/60)	1.0741382465244224e-7	GBA, LRRK2, PARK7, SLC6A3, SNCA	1	1	(1/60)	0.15477886749293446	SLC6A3
HP:0000505	Visual impairment	HPO	9.000025295844075e-5	8	(8/344)	1.4827059795459762e-7	PLA2G6, SYNJ1, LYST, CSF1R, TUBB4A, GRN, OPA3, SPG11	1	4	(4/344)	0.012103114061397309	PLA2G6, SYNJ1, MECR, TUBB4A
MP:0001463	abnormal spatial learning	MGD	9.913874791991252e-5	7	(7/207)	1.2792096505795164e-7	ATP13A2, ATP1A3, GRN, MAPT, PRKN, SLC6A3, VPS35	0.21993112278561325	5	(5/207)	2.7388682787747603e-4	ATP13A2, ATP1A3, FA2H, PRKN, SLC6A3
MP:0010069	increased serotonin level	MGD	1.881477494724578e-4	4	(4/28)	2.4277128964188105e-7	PARK7, PRKN, SLC6A3, TH	0.051399063206809585	3	(3/28)	6.400879602342414e-5	PRKN, SLC6A3, TH
HP:0012450	Chronic constipation	HPO	2.4802025468673573e-4	4	(4/34)	4.086000900934691e-7	GBA, LRRK2, VPS35, SNCA	1	0	1	1	1
MP:0001263	weight loss	MGD	2.7005103530685894e-4	8	(8/358)	3.484529487830438e-7	LYST, PARK7, PLA2G6, SLC6A3, SNCA, SPG11, TH, TUBB4A	1	5	(5/358)	0.0031560750617318453	PLA2G6, SLC6A3, TH, TOR1A, TUBB4A
MP:0003172	abnormal lysosome physiology	MGD	3.2861381415631816e-4	4	(4/32)	4.240178247178299e-7	ATP13A2, LYST, SLC6A3, SPG11	1	2	(2/32)	0.0035970699997089914	ATP13A2, SLC6A3
HP:0000511	Vertical supranuclear gaze palsy	HPO	3.976936155628389e-4	3	(3/10)	6.551789383242815e-7	DCTN1, MAPT, ATP13A2	1	1	(1/10)	0.025681097709693845	ATP13A2
MP:0002797	increased thigmotaxis	MGD	4.285353263002388e-4	5	(5/83)	5.529488081293404e-7	ATP1A3, GRN, PRKN, SLC6A3, TH	0.06763385735443125	4	(4/83)	8.42264724214586e-5	ATP1A3, PRKN, SLC6A3, TH
MP:0003633	abnormal nervous system physiology	MGD	4.3846776394091357e-4	6	(6/158)	5.65764856697953e-7	GRN, MAPT, PINK1, SLC6A3, SNCA, TH	0.06217769459602769	5	(5/158)	7.743174918558866e-5	CSTB, GNAO1, PINK1, SLC6A3, TH
MP:0005404	abnormal axon morphology	MGD	8.528080068766937e-4	6	(6/177)	1.100397428227992e-6	LRRK2, MAPT, PLA2G6, SLC6A3, SNCA, TUBB4A	0.10615681931733593	5	(5/177)	1.322002731224607e-4	FA2H, PLA2G6, SLC6A3, TUBB4A, XK
HP:0000719	Inappropriate behavior	HPO	9.442959786205637e-4	3	(3/13)	1.5556770652727572e-6	DCTN1, GRN, MAPT	1	1	(1/13)	0.03325859437837697	CHMP2B
HP:0006892	Frontotemporal cerebral atrophy	HPO	9.442959786205637e-4	3	(3/13)	1.5556770652727572e-6	PLA2G6, GRN, MAPT	0.3920216846274891	2	(2/13)	5.064879646349989e-4	PLA2G6, CHMP2B
HP:0008969	Leg muscle stiffness	HPO	9.442959786205637e-4	3	(3/13)	1.5556770652727572e-6	SYNJ1, DNAJC6, ATP13A2	0.3920216846274891	2	(2/13)	5.064879646349989e-4	SYNJ1, ATP13A2
MP:0001906	increased dopamine level	MGD	0.0010087665772335011	4	(4/42)	1.3016342932045175e-6	PARK7, PRKN, SLC6A3, SNCA	1	2	(2/42)	0.006134029681738416	PRKN, SLC6A3
C0752347	Lewy Body Disease	CTD	0.0011083777575024768	3	(3/22)	7.8054771655104e-6	GBA, SNCA, TH	1	1	(1/22)	0.05457531813053762	TH
MP:0013219	abnormal substantia nigra pars compacta morphology	MGD	0.0014989186475322447	3	(3/13)	1.934088577460961e-6	PARK7, PRKN, SLC6A3	0.4698871816691538	2	(2/13)	5.851646097996934e-4	PRKN, SLC6A3
HP:0002186	Apraxia	HPO	0.0019093586126173964	4	(4/56)	3.1455660833894504e-6	PLA2G6, CSF1R, GRN, MAPT	0.3211764537298679	3	(3/56)	4.1495665856572085e-4	PLA2G6, CHMP2B, SLC2A1
HP:0002380	Fasciculations	HPO	0.0021998916518375035	4	(4/58)	3.6242037097817193e-6	DCTN1, GRN, MAPT, SPG11	1	1	(1/58)	0.1402255113036237	CHMP2B
MP:0011451	increased susceptibility to dopaminergic neuron neurotoxicity	MGD	0.0023782531824935666	3	(3/15)	3.0687137838626667e-6	GRN, PARK7, SLC6A3	1	1	(1/15)	0.04111704291888019	SLC6A3
C0751263	Learning Disturbance	CTD	0.0026074768377541196	3	(3/29)	1.836251294193042e-5	MAPT, PRKN, TH	0.6221904948446375	2	(2/29)	0.002469009900177133	PRKN, TH
C0751265	Learning Disabilities	CTD	0.0026074768377541196	3	(3/29)	1.836251294193042e-5	MAPT, PRKN, TH	0.6221904948446375	2	(2/29)	0.002469009900177133	PRKN, TH
HP:0003587	Insidious onset	HPO	0.002677465880974262	3	(3/18)	4.410981682000431e-6	GBA, MAPT, SNCA	1	0	1	1	1
HP:0100753	Schizophrenia	HPO	0.0034790084887146872	4	(4/65)	5.731480212050556e-6	GBA, LRRK2, VPS35, SNCA	1	0	1	1	1
MP:0005059	lysosomal protein accumulation	MGD	0.0035447888329239647	3	(3/17)	4.573921074740599e-6	ATP13A2, DCTN1, LYST	1	1	(1/17)	0.046472574115605125	ATP13A2
MP:0010149	abnormal synaptic dopamine release	MGD	0.0035447888329239647	3	(3/17)	4.573921074740599e-6	LRRK2, SLC6A3, SNCA	1	1	(1/17)	0.046472574115605125	SLC6A3
HP:0002185	Neurofibrillary tangles	HPO	0.004347711416820261	3	(3/21)	7.1626217740037255e-6	PLA2G6, GRN, MAPT	1	1	(1/21)	0.0531840292323803	PLA2G6
HP:0000011	Neurogenic bladder	HPO	0.005774901743836773	3	(3/23)	9.513841423124832e-6	FBXO7, SNCA, ATP13A2	1	2	(2/23)	0.0016157983480300485	FBXO7, ATP13A2
MP:0010047	axonal spheroids	MGD	0.006896090427137383	3	(3/21)	8.898181196306301e-6	CSF1R, PLA2G6, WDR45	1	2	(2/21)	0.001553102511998151	PLA2G6, WDR45
MP:0000160	kyphosis	MGD	0.007021402899828594	6	(6/255)	9.05987470945625e-6	GBA, PINK1, PLA2G6, PRKN, SLC6A3, SNCA	1	4	(4/255)	0.005548723633807573	PINK1, PLA2G6, PRKN, SLC6A3
C0025261	Memory Disorders	CTD	0.008657155283392457	3	(3/43)	6.096588227741166e-5	MAPT, PRKN, SLC6A3	1	2	(2/43)	0.005368125184977439	PRKN, SLC6A3
MP:0003461	abnormal response to novel object	MGD	0.008894254664023991	4	(4/72)	1.1476457630998698e-5	ATP13A2, ATP1A3, GRN, SLC6A3	0.8582627403210624	3	(3/72)	0.0010688203490922322	ATP13A2, ATP1A3, SLC6A3
MP:0000753	paralysis	MGD	0.00992003413178571	4	(4/74)	1.280004404101382e-5	ATP1A3, DCTN1, GBA, PRKRA	0.9292149889652499	3	(3/74)	0.0011571793137798879	ATP1A3, HTRA2, PRKRA
HP:0000709	Psychosis	HPO	0.010620702090836874	4	(4/86)	1.749703804091742e-5	GRN, MAPT, PANK2, VPS13A	0.05660324343104467	4	(4/86)	7.313080546646599e-5	CHMP2B, PANK2, DCAF17, VPS13A
MP:0008260	abnormal autophagy	MGD	0.011030453439551871	4	(4/76)	1.4232843147808867e-5	LRRK2, PRKN, SLC6A3, SPG11	1	2	(2/76)	0.019117609223406464	PRKN, SLC6A3
MP:0001905	abnormal dopamine level	MGD	0.011861767810774117	3	(3/25)	1.5305506852611765e-5	LRRK2, PARK7, PRKN	1	2	(2/25)	0.0022029478110524967	PNKD, PRKN
MP:0011448	decreased dopaminergic neuron number	MGD	0.011861767810774117	3	(3/25)	1.5305506852611765e-5	PRKN, SLC6A3, SNCA	1	2	(2/25)	0.0022029478110524967	PRKN, SLC6A3
MP:0004811	abnormal neuron physiology	MGD	0.014161991945101213	5	(5/169)	1.8273537993678984e-5	ATP1A3, GRN, PINK1, SLC6A3, SNCA	1	4	(4/169)	0.0012603743527257417	ATP1A3, PINK1, SLC6A3, TOR1A
HP:0002344	Progressive neurologic deterioration	HPO	0.014511908560950812	3	(3/31)	2.390759235741485e-5	SYNJ1, GBA, GCH1	1	2	(2/31)	0.0029306381560183434	SYNJ1, GCH1
C3160718	PARKINSON DISEASE, LATE-ONSET	CTD	0.01565476698804072	2	(2/9)	1.1024483794394872e-4	GBA, MAPT	1	0	1	1	1
HP:0002483	Bulbar signs	HPO	0.015993194447690526	3	(3/32)	2.6347931544794933e-5	GBA, SPG11, SLC39A14	1	1	(1/32)	0.07992570820609202	CHMP2B
MP:0001399	hyperactivity	MGD	0.017937518527432743	8	(8/631)	2.314518519668741e-5	ATP1A3, LRRK2, MAPT, PLA2G6, SLC6A3, SNCA, TH, WDR45	0.2661889785267948	8	(8/631)	3.314931239437046e-4	ATP1A3, CSTB, GNAO1, PLA2G6, SLC6A3, TH, TOR1A, WDR45
MP:0009454	impaired contextual conditioning behavior	MGD	0.024518139446980478	4	(4/93)	3.163630896384578e-5	ATP1A3, GRN, MAPT, WDR45	1	2	(2/93)	0.027849451489771557	ATP1A3, WDR45
MP:0004768	abnormal axonal transport	MGD	0.025341205477009323	3	(3/32)	3.269832964775396e-5	MAPT, PRKN, SLC6A3	1	2	(2/32)	0.0035970699997089914	PRKN, SLC6A3
HP:0002354	Memory impairment	HPO	0.02701165832747982	4	(4/109)	4.450026083604583e-5	CSF1R, GRN, MAPT, VPS13A	0.14192396845448102	4	(4/109)	1.8336430032878684e-4	CP, CHMP2B, PRRT2, VPS13A
MP:0008571	abnormal synaptic bouton morphology	MGD	0.027837983856566648	3	(3/33)	3.591997916976342e-5	MAPT, PLA2G6, SLC6A3	1	2	(2/33)	0.0038223287317127844	PLA2G6, SLC6A3
C0030569	Secondary Parkinson Disease	CTD	0.028604116067825997	2	(2/12)	2.0143743709736617e-4	PRKN, ATP13A2	0.10397954551278238	2	(2/12)	4.1261724409834277e-4	PRKN, ATP13A2
C0751414	Parkinson Disease, Secondary Vascular	CTD	0.028604116067825997	2	(2/12)	2.0143743709736617e-4	PRKN, ATP13A2	0.10397954551278238	2	(2/12)	4.1261724409834277e-4	PRKN, ATP13A2
C0751415	Atherosclerotic Parkinsonism	CTD	0.028604116067825997	2	(2/12)	2.0143743709736617e-4	PRKN, ATP13A2	0.10397954551278238	2	(2/12)	4.1261724409834277e-4	PRKN, ATP13A2
MP:0002062	abnormal associative learning	MGD	0.03330495067878087	3	(3/35)	4.297412990810435e-5	MAPT, SLC6A3, TH	1	2	(2/35)	0.004292055318881998	SLC6A3, TH
HP:0010526	Dysgraphia	HPO	0.03398913600490841	3	(3/41)	5.599528172143066e-5	GRN, MAPT, VPS13A	1	2	(2/41)	0.005083204380610811	CHMP2B, VPS13A
HP:0000666	Horizontal nystagmus	HPO	0.036558110806788495	3	(3/42)	6.0227530159453865e-5	GBA, GCH1, ATP13A2	0.13645748561192797	3	(3/42)	1.7630166099732298e-4	GCH1, FA2H, ATP13A2
MP:0001732	postnatal growth retardation	MGD	0.03769867513913702	9	(9/915)	4.8643451792434866e-5	CSF1R, MAPT, OPA3, PANK2, PRKRA, SLC39A14, SLC6A3, SPR, SYNJ1	1	8	(8/915)	0.003599002410179339	ATM, ATP7B, HTRA2, PANK2, PRKRA, SLC6A3, SPR, SYNJ1
HP:0002518	Abnormality of the periventricular white matter	HPO	0.03925104004732858	3	(3/43)	6.466398689839963e-5	CSF1R, SPG11, ATP13A2	1	2	(2/43)	0.0055792505536593675	FA2H, ATP13A2
C0013386	Dyskinesia, Drug-Induced	CTD	0.045353920426068034	2	(2/15)	3.193938058173805e-4	GCH1, TH	0.16461597023972105	2	(2/15)	6.532379771417502e-4	GCH1, TH
