## Supplementary material for "PhenoExam: an R package and Web application for the examination of phenotypes linked to genes and gene sets": T3PDdiff

term_id	term_name	source	adjust_pvalue_set1	gene_overlap_set1	overlap_ratio_set1	pvalue_set1	common_genes_set1	adjust_pvalue_set2	gene_overlap_set2	overlap_ratio_set2	pvalue_set2	common_genes_set2
HP:0002356	Writer's cramp	HPO	0.23026017446046249	2	(2/16)	3.793413088310749e-4	FTL, GCH1	1.3684996152518786e-9	6	(6/16)	1.7680873582065615e-12	SGCE, TOR1A, FTL, GCH1, PRRT2, THAP1
HP:0002355	Difficulty walking	HPO	0.4953300721963105	4	(4/233)	8.160297729757998e-4	SYNJ1, C19ORF12, SLC30A10, ATP13A2	1.2327268889622402e-8	11	(11/233)	1.592670399176021e-11	ADAR, ADCY5, ATP7B, SYNJ1, C19ORF12, NKX6-2, HPCA, FA2H, SLC30A10, COASY, ATP13A2
C0393598	Idiopathic familial dystonia	CTD	1	1	(1/7)	0.012412448164886736	PRKRA	3.26174447609442e-7	4	(4/7)	1.2943430460692144e-9	TOR1A, PRKRA, KMT2B, THAP1
C0743332	Focal Dystonia	CTD	1	1	(1/7)	0.012412448164886736	PRKRA	3.26174447609442e-7	4	(4/7)	1.2943430460692144e-9	TOR1A, PRKRA, KMT2B, THAP1
C0752197	Adult-Onset Dystonias	CTD	1	1	(1/7)	0.012412448164886736	PRKRA	3.26174447609442e-7	4	(4/7)	1.2943430460692144e-9	TOR1A, PRKRA, KMT2B, THAP1
C0752198	Adult-Onset Idiopathic Focal Dystonias	CTD	1	1	(1/7)	0.012412448164886736	PRKRA	3.26174447609442e-7	4	(4/7)	1.2943430460692144e-9	TOR1A, PRKRA, KMT2B, THAP1
C0752199	Adult-Onset Idiopathic Torsion Dystonias	CTD	1	1	(1/7)	0.012412448164886736	PRKRA	3.26174447609442e-7	4	(4/7)	1.2943430460692144e-9	TOR1A, PRKRA, KMT2B, THAP1
C0752200	Autosomal Dominant Familial Dystonia	CTD	1	1	(1/7)	0.012412448164886736	PRKRA	3.26174447609442e-7	4	(4/7)	1.2943430460692144e-9	TOR1A, PRKRA, KMT2B, THAP1
C0752201	Autosomal Recessive Familial Dystonia	CTD	1	1	(1/7)	0.012412448164886736	PRKRA	3.26174447609442e-7	4	(4/7)	1.2943430460692144e-9	TOR1A, PRKRA, KMT2B, THAP1
C0752202	Childhood Onset Dystonias	CTD	1	1	(1/7)	0.012412448164886736	PRKRA	3.26174447609442e-7	4	(4/7)	1.2943430460692144e-9	TOR1A, PRKRA, KMT2B, THAP1
C0752203	Dystonia, Primary	CTD	1	1	(1/7)	0.012412448164886736	PRKRA	3.26174447609442e-7	4	(4/7)	1.2943430460692144e-9	TOR1A, PRKRA, KMT2B, THAP1
C0752205	Dystonia, Secondary	CTD	1	1	(1/7)	0.012412448164886736	PRKRA	3.26174447609442e-7	4	(4/7)	1.2943430460692144e-9	TOR1A, PRKRA, KMT2B, THAP1
C0752206	Dystonias, Sporadic	CTD	1	1	(1/7)	0.012412448164886736	PRKRA	3.26174447609442e-7	4	(4/7)	1.2943430460692144e-9	TOR1A, PRKRA, KMT2B, THAP1
C0752207	Familial Dystonia	CTD	1	1	(1/7)	0.012412448164886736	PRKRA	3.26174447609442e-7	4	(4/7)	1.2943430460692144e-9	TOR1A, PRKRA, KMT2B, THAP1
C0752208	Pseudodystonia	CTD	1	1	(1/7)	0.012412448164886736	PRKRA	3.26174447609442e-7	4	(4/7)	1.2943430460692144e-9	TOR1A, PRKRA, KMT2B, THAP1
C4316810	Writer's Cramp	CTD	1	1	(1/7)	0.012412448164886736	PRKRA	3.26174447609442e-7	4	(4/7)	1.2943430460692144e-9	TOR1A, PRKRA, KMT2B, THAP1
HP:0003593	Infantile onset	HPO	0.08134443610650233	6	(6/444)	1.340106031408605e-4	PLA2G6, GCH1, SLC6A3, SPR, TH, PINK1	8.3197937622627e-7	12	(12/444)	1.0749087548143024e-9	ADAR, PLA2G6, PNKD, DLAT, NKX6-2, GCH1, WDR73, SLC2A1, SLC6A3, SPR, TH, PINK1
HP:0003829	Incomplete penetrance	HPO	1	2	(2/147)	0.029239342993677152	ATP1A3, LRRK2	3.027666022676537e-6	8	(8/147)	3.9117132075924254e-9	ATP1A3, SGCE, KMT2B, TOR1A, PRRT2, THAP1, SLC2A1, ANO3
HP:0002487	Hyperkinetic movements	HPO	0.6165429354369077	2	(2/26)	0.001015721475184362	GCH1, SLC6A3	4.705514153356947e-6	5	(5/26)	6.079475650331974e-9	PNKD, GCH1, GNAO1, PRRT2, SLC6A3
HP:0000722	Obsessive-compulsive behavior	HPO	1	2	(2/61)	0.0054958153469704275	GCH1, PANK2	8.686896433611343e-6	6	(6/61)	1.1223380405182615e-8	SGCE, TOR1A, GCH1, PANK2, COASY, XK
HP:0002079	Hypoplasia of the corpus callosum	HPO	1	3	(3/385)	0.03240601639161668	SYNJ1, SPG11, ATP13A2	3.5567393189371e-5	10	(10/385)	4.59527043790323e-8	ADAR, SYNJ1, NKX6-2, GNAO1, HTRA2, WDR73, FA2H, COASY, ATP13A2, YY1
HP:0002059	Cerebral atrophy	HPO	0.12320539000213504	5	(5/302)	2.0297428336430814e-4	PLA2G6, SYNJ1, GBA, WDR45, SLC39A14	5.642871914255889e-5	9	(9/302)	7.290532188961097e-8	PLA2G6, SYNJ1, BCAP31, NKX6-2, GNAO1, HTRA2, WDR45, WDR73, SLC2A1
HP:0001270	Motor delay	HPO	0.060801865679055905	6	(6/421)	1.0016781825215141e-4	PRKRA, ATP1A3, TUBB4A, GBA, SPR, TH	8.198509720632137e-5	10	(10/421)	1.0592389819938162e-7	ADCY5, PRKRA, ATP1A3, KMT2B, MECR, TUBB4A, NKX6-2, WDR73, SPR, TH
HP:0000252	Microcephaly	HPO	1	5	(5/939)	0.02633181847548339	SYNJ1, TUBB4A, GBA, SLC30A10, SPR	4.1678109005981515e-4	13	(13/939)	5.384768605423968e-7	ADAR, SYNJ1, KMT2B, DLAT, BCAP31, TUBB4A, GNAO1, WDR73, SERAC1, SLC30A10, SLC2A1, COASY, SPR
MP:0002183	gliosis	MGD	0.05824165255360742	4	(4/116)	7.515051942400958e-5	ATP13A2, SNCA, TH, VPS13A	6.586710457569016e-4	6	(6/116)	8.202628216150705e-7	ATP13A2, HTRA2, TH, TOR1A, VAC14, VPS13A
HP:0011968	Feeding difficulties	HPO	0.09184093837177303	6	(6/454)	1.5130302861906595e-4	PLA2G6, SYNJ1, GBA, SLC6A3, VPS13A, TH	0.001716223757976364	9	(9/454)	2.21734335655861e-6	PLA2G6, SYNJ1, WDR73, SERAC1, HPCA, SLC6A3, VPS13A, TH, YY1
MP:0003908	decreased stereotypic behavior	MGD	0.12833622589111035	2	(2/10)	1.655951301820779e-4	PINK1, TH	0.001950689225051377	3	(3/10)	2.42925183692575e-6	PINK1, SGCE, TH
HP:0002307	Drooling	HPO	0.34109806798387826	3	(3/89)	5.619408039273118e-4	ATP1A3, RAB39B, VPS13A	0.0026260552133100033	5	(5/89)	3.3928361929069812e-6	ATP1A3, ATP7B, DLAT, VAC14, VPS13A
HP:0001927	Acanthocytosis	HPO	0.12722311553437599	2	(2/12)	2.0959327106157496e-4	PANK2, VPS13A	0.0027626020210989076	3	(3/12)	3.5692532572337307e-6	PANK2, VPS13A, XK
HP:0003621	Juvenile onset	HPO	1	2	(2/94)	0.012644469729298417	PANK2, SPG11	0.0034391083483701016	5	(5/94)	4.4432924397546535e-6	ADCY5, SGCE, HPCA, APTX, PANK2
HP:0045084	Limb myoclonus	HPO	1	1	(1/14)	0.025166878705137896	MAPT	0.0045541344800766005	3	(3/14)	5.8838946771015505e-6	SGCE, TOR1A, SLC2A1
HP:0012075	Personality disorder	HPO	1	0	1	1	1	0.0045541344800766005	3	(3/14)	5.8838946771015505e-6	SGCE, TOR1A, XK
HP:0001256	Intellectual disability, mild	HPO	1	1	(1/271)	0.391478090544329	TH	0.004677822238665093	7	(7/271)	6.043697982771438e-6	ADAR, DLAT, PRRT2, DCAF17, SLC2A1, TH, YY1
HP:0002061	Lower limb spasticity	HPO	1	2	(2/48)	0.003438049224128948	FBXO7, SPG11	0.005576861093979609	4	(4/48)	7.205246891446523e-6	FBXO7, FA2H, PRRT2, SLC2A1
HP:0002078	Truncal ataxia	HPO	1	2	(2/48)	0.003438049224128948	ATP1A3, SLC30A10	0.005576861093979609	4	(4/48)	7.205246891446523e-6	ATP1A3, NKX6-2, APTX, SLC30A10
HP:0025401	Staring gaze	HPO	1	1	(1/15)	0.02694077697098607	SYNJ1	0.005682250462620803	3	(3/15)	7.341408866435146e-6	SYNJ1, PNKD, PRRT2
C0020796	Profound Mental Retardation	CTD	0.2733260199528261	3	(3/139)	0.001924831126428353	TH, PRKRA, RAB39B	0.00683507407310125	5	(5/139)	2.712330981389385e-5	SLC2A1, TH, YY1, PRKRA, PRRT2
C0917816	Mental deficiency	CTD	0.2733260199528261	3	(3/139)	0.001924831126428353	TH, PRKRA, RAB39B	0.00683507407310125	5	(5/139)	2.712330981389385e-5	SLC2A1, TH, YY1, PRKRA, PRRT2
HP:0000486	Strabismus	HPO	1	5	(5/696)	0.008050860726422696	PLA2G6, LYST, RAB39B, GBA, ATP13A2	0.007688083571355804	10	(10/696)	9.932924510795613e-6	PLA2G6, ATM, BCAP31, NKX6-2, GNAO1, WDR73, FA2H, SLC2A1, ATP13A2, YY1
MP:0001409	increased stereotypic behavior	MGD	1	2	(2/51)	0.0044617785662649555	SLC6A3, TH	0.009822369746104514	4	(4/51)	1.2232091838237253e-5	HTRA2, SLC6A3, TH, TOR1A
HP:0003324	Generalized muscle weakness	HPO	0.7733311326777248	3	(3/118)	0.0012740216353834017	PLA2G6, DCTN1, ATP13A2	0.010461313993194539	5	(5/118)	1.3515909551930929e-5	PLA2G6, PNKD, CHMP2B, PRRT2, ATP13A2
HP:0001290	Generalized hypotonia	HPO	1	6	(6/933)	0.006202366258583195	PLA2G6, ATP1A3, SYNJ1, CSF1R, C19ORF12, TH	0.016616049863106476	11	(11/933)	2.146776468101612e-5	PLA2G6, ATP1A3, SYNJ1, SGCE, C19ORF12, TOR1A, NKX6-2, GNAO1, HTRA2, SERAC1, TH
HP:0001344	Absent speech	HPO	1	2	(2/227)	0.06389925515242098	WDR45, SLC6A3	0.020080110667526054	6	(6/227)	2.5943295436080174e-5	GNAO1, WDR45, SERAC1, SLC2A1, SLC6A3, YY1
HP:0007002	Motor axonal neuropathy	HPO	1	1	(1/25)	0.044508170659640967	C19ORF12	0.02820236215989107	3	(3/25)	3.643716041329596e-5	C19ORF12, COASY, XK
HP:0002131	Episodic ataxia	HPO	1	1	(1/26)	0.04624786862701924	ATP1A3	0.031822641357917306	3	(3/26)	4.111452371823941e-5	ATP1A3, GNAO1, SLC2A1
HP:0006801	Hyperactive deep tendon reflexes	HPO	1	1	(1/30)	0.053175941391925385	C19ORF12	0.04932992728963219	3	(3/30)	6.373375618815529e-5	C19ORF12, PRRT2, SLC2A1
HP:0006957	Loss of ability to walk	HPO	1	1	(1/30)	0.053175941391925385	MAPT	0.04932992728963219	3	(3/30)	6.373375618815529e-5	ADAR, FA2H, VAC14
