## Supplementary material for "PhenoExam: an R package and Web application for the examination of phenotypes linked to genes and gene sets": T5

Gene	Description	Case LoF	Control LoF	P‑Val LoF	Case MPC	Control MPC	P‑Val MPC	Case Inframe Indel	Control Inframe Indel	P‑Val Inframe Indel	P‑Val	symbol	casetotal	controltotal
ENSG00000161204	ATP binding cassette subfamily F member 3	2	1	1	0	0	1	1	0	1	0.62626	ABCF3	3	1
ENSG00000159842	ABR activator of RhoGEF and GTPase	1	0	1	8	5	0.58527	0	0	1	0.42948	ABR	9	5
ENSG00000107796	actin alpha 2, smooth muscle	0	1	0.47915	4	4	1	0	0	1	0.74536	ACTA2	4	5
ENSG00000130402	actinin alpha 4	1	0	1	6	6	1	0	0	1	1	ACTN4	7	6
ENSG00000135503	activin A receptor type 1B	0	0	1	3	5	0.49223	0	0	1	0.49223	ACVR1B	3	5
ENSG00000121989	activin A receptor type 2A	0	0	1	0	0	1	0	0	1	1	ACVR2A	0	0
ENSG00000137845	ADAM metallopeptidase domain 10	0	0	1	3	1	0.62626	0	0	1	0.62626	ADAM10	3	1
ENSG00000092847	argonaute RISC component 1	2	0	0.50084	13	4	0.052224	0	0	1	0.021086	AGO1	15	4
ENSG00000123908	argonaute RISC catalytic component 2	0	0	1	4	3	1	0	0	1	1	AGO2	4	3
ENSG00000117020	AKT serine/threonine kinase 3	0	1	0.47915	3	0	0.25126	0	0	1	0.62626	AKT3	3	1
ENSG00000132466	ankyrin repeat domain 17	1	1	1	4	4	1	3	1	1	0.79298	ANKRD17	8	6
ENSG00000185046	ankyrin repeat and sterile alpha motif domain containing 1B	0	0	1	2	2	1	0	0	1	1	ANKS1B	2	2
ENSG00000196961	adaptor related protein complex 2 subunit alpha 1	0	0	1	2	3	0.67556	0	0	1	0.67556	AP2A1	2	3
ENSG00000161203	adaptor related protein complex 2 subunit mu 1	1	0	1	4	1	0.3771	0	0	1	0.22111	AP2M1	5	1
ENSG00000049618	AT-rich interaction domain 1B	0	1	0.47915	0	2	0.22958	1	0	1	0.35545	ARID1B	1	3
ENSG00000163399	ATPase Na+/K+ transporting subunit alpha 1	0	0	1	2	5	0.27108	0	0	1	0.27108	ATP1A1	2	5
ENSG00000174437	ATPase sarcoplasmic/endoplasmic reticulum Ca2+ transporting 2	0	0	1	7	2	0.183	0	0	1	0.183	ATP2A2	7	2
ENSG00000070961	ATPase plasma membrane Ca2+ transporting 1	0	0	1	7	2	0.183	0	0	1	0.183	ATP2B1	7	2
ENSG00000010671	Bruton tyrosine kinase	0	0	1	1	0	1	0	0	1	1	BTK	1	0
ENSG00000157388	calcium voltage-gated channel subunit alpha1 D	2	1	1	4	7	0.37171	0	0	1	0.59609	CACNA1D	6	8
ENSG00000100346	calcium voltage-gated channel subunit alpha1 I	1	0	1	4	3	1	0	0	1	0.7284	CACNA1I	5	3
ENSG00000163618	calcium dependent secretion activator	0	3	0.10999	0	0	1	0	0	1	0.10999	CADPS	0	3
ENSG00000183049	calcium/calmodulin dependent protein kinase ID	1	0	1	0	1	0.47915	0	0	1	1	CAMK1D	1	1
ENSG00000070808	calcium/calmodulin dependent protein kinase II alpha	0	0	1	5	4	1	0	0	1	1	CAMK2A	5	4
ENSG00000142453	coactivator associated arginine methyltransferase 1	0	0	1	3	1	0.62626	0	0	1	0.62626	CARM1	3	1
ENSG00000130940	castor zinc finger 1	0	1	0.47915	0	0	1	0	0	1	0.47915	CASZ1	0	1
ENSG00000155111	cyclin dependent kinase 19	1	1	1	2	2	1	0	0	1	1	CDK19	3	3
ENSG00000048740	CUGBP Elav-like family member 2	0	1	0.47915	3	2	1	0	0	1	1	CELF2	3	3
ENSG00000170004	chromodomain helicase DNA binding protein 3	0	2	0.22958	4	3	1	0	0	1	0.74536	CHD3	4	5
ENSG00000111642	chromodomain helicase DNA binding protein 4	0	1	0.47915	9	8	1	3	1	1	0.8349	CHD4	12	10
ENSG00000100888	chromodomain helicase DNA binding protein 8	0	1	0.47915	8	5	0.58527	1	0	1	0.61184	CHD8	9	6
ENSG00000109572	chloride voltage-gated channel 3	2	1	1	6	2	0.29237	0	0	1	0.23089	CLCN3	8	3
ENSG00000171365	chloride voltage-gated channel 5	0	0	1	0	0	1	0	0	1	1	CLCN5	0	0
ENSG00000141367	clathrin heavy chain	0	0	1	8	4	0.39256	0	0	1	0.39256	CLTC	8	4
ENSG00000148842	cyclin and CBS domain divalent metal cation transport mediator 2	0	0	1	0	0	1	0	0	1	1	CNNM2	0	0
ENSG00000108821	collagen type I alpha 1 chain	0	0	1	0	0	1	0	0	1	1	COL1A1	0	0
ENSG00000005339	CREB binding protein	0	0	1	0	1	0.47915	2	1	1	1	CREBBP	2	2
ENSG00000072832	collapsin response mediator protein 1	0	0	1	0	0	1	0	0	1	1	CRMP1	0	0
ENSG00000159692	C-terminal binding protein 1	0	0	1	2	1	1	0	0	1	1	CTBP1	2	1
ENSG00000044115	catenin alpha 1	1	0	1	6	3	0.51112	0	0	1	0.34788	CTNNA1	7	3
ENSG00000083799	CYLD lysine 63 deubiquitinase	1	0	1	7	2	0.183	0	1	1	0.23089	CYLD	8	3
ENSG00000173402	dystroglycan 1	1	0	1	0	0	1	0	0	1	1	DAG1	1	0
ENSG00000133083	doublecortin like kinase 1	0	0	1	4	0	0.12626	0	0	1	0.12626	DCLK1	4	0
ENSG00000167986	damage specific DNA binding protein 1	1	0	1	5	2	0.45588	0	0	1	0.29237	DDB1	6	2
ENSG00000174243	DEAD-box helicase 23	0	0	1	4	1	0.3771	0	0	1	0.3771	DDX23	4	1
ENSG00000198563	DExD-box helicase 39B	0	0	1	2	1	1	0	0	1	1	DDX39B	2	1
ENSG00000215301	DEAD-box helicase 3 X-linked	2	0	0.50084	1	0	1	0	0	1	0.25126	DDX3X	3	0
ENSG00000145833	DEAD-box helicase 46	1	0	1	4	3	1	0	0	1	0.7284	DDX46	5	3
ENSG00000130826	dyskerin pseudouridine synthase 1	0	0	1	0	0	1	0	0	1	1	DKC1	0	0
ENSG00000132535	discs large MAGUK scaffold protein 4	2	0	0.50084	7	1	0.072153	0	0	1	0.022522	DLG4	9	1
ENSG00000079805	dynamin 2	0	0	1	9	4	0.27212	0	0	1	0.27212	DNM2	9	4
ENSG00000092964	dihydropyrimidinase like 2	0	0	1	4	2	0.68907	0	0	1	0.68907	DPYSL2	4	2
ENSG00000113360	drosha ribonuclease III	2	0	0.50084	2	2	1	0	0	1	0.68907	DROSHA	4	2
ENSG00000108883	elongation factor Tu GTP binding domain containing 2	0	0	1	3	0	0.25126	0	0	1	0.25126	EFTUD2	3	0
ENSG00000100353	eukaryotic translation initiation factor 3 subunit D	0	0	1	1	2	0.61002	0	0	1	0.61002	EIF3D	1	2
ENSG00000161960	eukaryotic translation initiation factor 4A1	0	0	1	2	3	0.67556	0	0	1	0.67556	EIF4A1	2	3
ENSG00000162374	ELAV like RNA binding protein 4	1	0	1	4	1	0.3771	0	0	1	0.22111	ELAVL4	5	1
ENSG00000155849	engulfment and cell motility 1	0	0	1	3	0	0.25126	0	0	1	0.25126	ELMO1	3	0
ENSG00000116106	EPH receptor A4	2	1	1	0	1	0.47915	0	0	1	1	EPHA4	2	2
ENSG00000091831	estrogen receptor 1	1	0	1	0	0	1	0	0	1	1	ESR1	1	0
ENSG00000108799	enhancer of zeste 1 polycomb repressive complex 2 subunit	1	0	1	5	3	0.7284	0	0	1	0.51112	EZH1	6	3
ENSG00000072803	F-box and WD repeat domain containing 11	0	0	1	4	1	0.3771	0	0	1	0.3771	FBXW11	4	1
ENSG00000109670	F-box and WD repeat domain containing 7	0	0	1	1	1	1	0	0	1	1	FBXW7	1	1
ENSG00000010810	FYN proto-oncogene, Src family tyrosine kinase	1	0	1	3	5	0.49223	0	0	1	0.74536	FYN	4	5
ENSG00000213930	galactose-1-phosphate uridylyltransferase	1	3	0.35545	2	4	0.43561	0	0	1	0.21062	GALT	3	7
ENSG00000203879	GDP dissociation inhibitor 1	0	0	1	0	0	1	0	0	1	1	GDI1	0	0
ENSG00000198814	glycerol kinase	0	0	1	0	0	1	0	0	1	1	GK	0	0
ENSG00000141404	G protein subunit alpha L	0	0	1	2	3	0.67556	0	0	1	0.67556	GNAL	2	3
ENSG00000155511	glutamate ionotropic receptor AMPA type subunit 1	1	0	1	2	3	0.67556	0	0	1	1	GRIA1	3	3
ENSG00000152578	glutamate ionotropic receptor AMPA type subunit 4	2	1	1	6	3	0.51112	0	0	1	0.39256	GRIA4	8	4
ENSG00000124493	glutamate metabotropic receptor 4	0	0	1	0	0	1	0	0	1	1	GRM4	0	0
ENSG00000082701	glycogen synthase kinase 3 beta	0	1	0.47915	1	1	1	0	0	1	0.61002	GSK3B	1	2
ENSG00000172534	host cell factor C1	0	0	1	4	1	0.3771	0	0	1	0.3771	HCFC1	4	1
ENSG00000002746	HECT, C2 and WW domain containing E3 ubiquitin protein ligase 1	0	2	0.22958	0	0	1	1	0	1	0.61002	HECW1	1	2
ENSG00000064393	homeodomain interacting protein kinase 2	1	1	1	0	0	1	0	0	1	1	HIPK2	1	1
ENSG00000156515	hexokinase 1	1	0	1	4	8	0.25125	0	0	1	0.40919	HK1	5	8
ENSG00000113161	3-hydroxy-3-methylglutaryl-CoA reductase	2	2	1	3	1	0.62626	0	0	1	0.7284	HMGCR	5	3
ENSG00000112972	3-hydroxy-3-methylglutaryl-CoA synthase 1	0	1	0.47915	2	0	0.50084	0	0	1	1	HMGCS1	2	1
ENSG00000165704	hypoxanthine phosphoribosyltransferase 1	0	0	1	0	0	1	0	0	1	1	HPRT1	0	0
ENSG00000109971	heat shock protein family A (Hsp70) member 8	0	0	1	0	0	1	0	0	1	1	HSPA8	0	0
ENSG00000086758	HECT, UBA and WWE domain containing E3 ubiquitin protein ligase 1	0	0	1	5	3	0.7284	0	0	1	0.7284	HUWE1	5	3
ENSG00000128908	INO80 complex ATPase subunit	1	0	1	4	3	1	0	0	1	0.7284	INO80	5	3
ENSG00000171105	insulin receptor	2	1	1	2	4	0.43561	0	0	1	0.74536	INSR	4	5
ENSG00000150995	inositol 1,4,5-trisphosphate receptor type 1	1	2	0.61002	6	4	0.75597	1	0	1	0.79298	ITPR1	8	6
ENSG00000101384	jagged canonical Notch ligand 1	1	0	1	2	0	0.50084	0	0	1	0.25126	JAG1	3	0
ENSG00000184916	jagged canonical Notch ligand 2	0	1	0.47915	2	1	1	1	0	1	1	JAG2	3	2
ENSG00000166006	potassium voltage-gated channel subfamily C member 2	0	0	1	2	0	0.50084	0	0	1	0.50084	KCNC2	2	0
ENSG00000171385	potassium voltage-gated channel subfamily D member 3	0	0	1	2	0	0.50084	1	0	1	0.25126	KCND3	3	0
ENSG00000162975	potassium voltage-gated channel modifier subfamily F member 1	0	0	1	4	2	0.68907	0	0	1	0.68907	KCNF1	4	2
ENSG00000143473	potassium voltage-gated channel subfamily H member 1	1	3	0.35545	2	0	0.50084	1	0	1	1	KCNH1	4	3
ENSG00000135519	potassium voltage-gated channel subfamily H member 3	1	1	1	4	2	0.68907	0	0	1	0.7284	KCNH3	5	3
ENSG00000089558	potassium voltage-gated channel subfamily H member 4	0	0	1	5	4	1	0	0	1	1	KCNH4	5	4
ENSG00000184611	potassium voltage-gated channel subfamily H member 7	0	0	1	8	2	0.11233	0	0	1	0.11233	KCNH7	8	2
ENSG00000162989	potassium inwardly rectifying channel subfamily J member 3	0	0	1	4	0	0.12626	0	0	1	0.12626	KCNJ3	4	0
ENSG00000143603	potassium calcium-activated channel subfamily N member 3	2	0	0.50084	4	5	0.74536	0	0	1	1	KCNN3	6	5
ENSG00000164794	potassium voltage-gated channel modifier subfamily V member 1	0	0	1	3	3	1	0	0	1	1	KCNV1	3	3
ENSG00000126012	lysine demethylase 5C	1	0	1	2	1	1	0	0	1	0.62626	KDM5C	3	1
ENSG00000088247	KH-type splicing regulatory protein	0	0	1	4	5	0.74536	0	0	1	0.74536	KHSRP	4	5
ENSG00000130294	kinesin family member 1A	1	3	0.35545	6	2	0.29237	0	0	1	0.77668	KIF1A	7	5
ENSG00000131437	kinesin family member 3A	0	0	1	0	0	1	0	0	1	1	KIF3A	0	0
ENSG00000155980	kinesin family member 5A	0	0	1	4	8	0.25125	1	0	1	0.40919	KIF5A	5	8
ENSG00000168280	kinesin family member 5C	0	0	1	1	1	1	0	0	1	1	KIF5C	1	1
ENSG00000174010	kelch like family member 15	0	0	1	2	5	0.27108	0	0	1	0.27108	KLHL15	2	5
ENSG00000001497	LAS1 like ribosome biogenesis factor	0	0	1	0	0	1	0	0	1	1	LAS1L	0	0
ENSG00000106852	LIM homeobox 6	0	0	1	3	3	1	0	0	1	1	LHX6	3	3
ENSG00000123384	LDL receptor related protein 1	0	1	0.47915	0	0	1	1	0	1	1	LRP1	1	1
ENSG00000168056	latent transforming growth factor beta binding protein 3	1	3	0.35545	0	0	1	0	1	1	0.2008	LTBP3	1	4
ENSG00000254087	LYN proto-oncogene, Src family tyrosine kinase	0	0	1	3	1	0.62626	0	0	1	0.62626	LYN	3	1
ENSG00000169032	mitogen-activated protein kinase kinase 1	1	0	1	6	1	0.12721	0	0	1	0.072153	MAP2K1	7	1
ENSG00000119487	MAPK associated protein 1	0	0	1	0	0	1	0	0	1	1	MAPKAP1	0	0
ENSG00000184634	mediator complex subunit 12	0	0	1	0	5	0.025241	0	0	1	0.025241	MED12	0	5
ENSG00000123066	mediator complex subunit 13L	0	0	1	2	1	1	0	1	1	1	MED13L	2	2
ENSG00000133895	menin 1	0	0	1	5	2	0.45588	0	0	1	0.45588	MEN1	5	2
ENSG00000141503	misshapen like kinase 1	1	1	1	6	1	0.12721	1	1	1	0.23089	MINK1	8	3
ENSG00000171843	MLLT3 super elongation complex subunit	0	0	1	1	0	1	0	0	1	1	MLLT3	1	0
ENSG00000156103	matrix metallopeptidase 16	0	0	1	0	1	0.47915	0	0	1	0.47915	MMP16	0	1
ENSG00000174579	MSL complex subunit 2	0	0	1	0	0	1	0	0	1	1	MSL2	0	0
ENSG00000147065	moesin	0	0	1	0	0	1	0	0	1	1	MSN	0	0
ENSG00000100345	myosin heavy chain 9	0	1	0.47915	5	5	1	0	0	1	0.76697	MYH9	5	6
ENSG00000099331	myosin IXB	2	0	0.50084	1	0	1	0	0	1	0.25126	MYO9B	3	0
ENSG00000186487	myelin transcription factor 1 like	0	0	1	7	7	1	0	0	1	1	MYT1L	7	7
ENSG00000166886	NGFI-A binding protein 2	0	0	1	3	2	1	0	0	1	1	NAB2	3	2
ENSG00000061676	NCK associated protein 1	0	0	1	4	1	0.3771	0	0	1	0.3771	NCKAP1	4	1
ENSG00000196712	neurofibromin 1	3	4	0.71659	16	9	0.31666	0	0	1	0.48026	NF1	19	13
ENSG00000186575	neurofibromin 2	0	0	1	0	1	0.47915	0	0	1	0.47915	NF2	0	1
ENSG00000163531	neurofascin	2	0	0.50084	0	0	1	0	0	1	0.50084	NFASC	2	0
ENSG00000162599	nuclear factor I A	0	0	1	1	2	0.61002	0	0	1	0.61002	NFIA	1	2
ENSG00000087095	nemo like kinase	0	0	1	1	1	1	0	0	1	1	NLK	1	1
ENSG00000157064	nicotinamide nucleotide adenylyltransferase 2	0	0	1	1	2	0.61002	0	0	1	0.61002	NMNAT2	1	2
ENSG00000021645	neurexin 3	0	0	1	1	0	1	0	0	1	1	NRXN3	1	0
ENSG00000147383	NAD(P) dependent steroid dehydrogenase-like	0	0	1	0	0	1	0	0	1	1	NSDHL	0	0
ENSG00000147162	O-linked N-acetylglucosamine (GlcNAc) transferase	0	0	1	0	0	1	0	0	1	1	OGT	0	0
ENSG00000068308	OTU deubiquitinase 5	0	0	1	0	0	1	0	0	1	1	OTUD5	0	0
ENSG00000077264	p21 (RAC1) activated kinase 3	0	0	1	0	1	0.47915	0	0	1	0.47915	PAK3	0	1
ENSG00000007372	paired box 6	0	0	1	2	2	1	0	0	1	1	PAX6	2	2
ENSG00000186642	phosphodiesterase 2A	1	2	0.61002	10	2	0.040475	0	0	1	0.12309	PDE2A	11	4
ENSG00000184588	phosphodiesterase 4B	2	0	0.50084	0	0	1	0	0	1	0.50084	PDE4B	2	0
ENSG00000083642	PDS5 cohesin associated factor B	0	0	1	1	2	0.61002	1	0	1	1	PDS5B	2	2
ENSG00000121879	phosphatidylinositol-4,5-bisphosphate 3-kinase catalytic subunit alpha	0	0	1	2	1	1	0	0	1	1	PIK3CA	2	1
ENSG00000154822	phospholipase C like 2	0	0	1	0	0	1	0	0	1	1	PLCL2	0	0
ENSG00000102024	plastin 3	0	0	1	0	0	1	0	0	1	1	PLS3	0	0
ENSG00000028277	POU class 2 homeobox 2	0	0	1	2	2	1	0	0	1	1	POU2F2	2	2
ENSG00000112033	peroxisome proliferator activated receptor delta	1	1	1	3	1	0.62626	0	0	1	0.68907	PPARD	4	2
ENSG00000113575	protein phosphatase 2 catalytic subunit alpha	0	0	1	1	0	1	0	0	1	1	PPP2CA	1	0
ENSG00000154001	protein phosphatase 2 regulatory subunit B'epsilon	0	0	1	3	1	0.62626	0	0	1	0.62626	PPP2R5E	3	1
ENSG00000142875	protein kinase cAMP-activated catalytic subunit beta	0	0	1	0	1	0.47915	0	0	1	0.47915	PRKACB	0	1
ENSG00000106617	protein kinase AMP-activated non-catalytic subunit gamma 2	0	0	1	0	0	1	0	0	1	1	PRKAG2	0	0
ENSG00000108946	protein kinase cAMP-dependent type I regulatory subunit alpha	0	0	1	1	0	1	0	0	1	1	PRKAR1A	1	0
ENSG00000154229	protein kinase C alpha	0	2	0.22958	2	0	0.50084	1	0	1	1	PRKCA	3	2
ENSG00000166501	protein kinase C beta	0	0	1	2	4	0.43561	0	0	1	0.43561	PRKCB	2	4
ENSG00000126457	protein arginine methyltransferase 1	0	0	1	0	0	1	1	0	1	1	PRMT1	1	0
ENSG00000111218	protein arginine methyltransferase 8	0	0	1	2	0	0.50084	0	0	1	0.50084	PRMT8	2	0
ENSG00000101911	phosphoribosyl pyrophosphate synthetase 2	0	0	1	0	0	1	0	0	1	1	PRPS2	0	0
ENSG00000165916	proteasome 26S subunit, ATPase 3	0	1	0.47915	3	3	1	0	0	1	0.71659	PSMC3	3	4
ENSG00000100519	proteasome 26S subunit, ATPase 6	0	0	1	3	3	1	0	0	1	1	PSMC6	3	3
ENSG00000173692	proteasome 26S subunit, non-ATPase 1	1	0	1	2	0	0.50084	0	0	1	0.25126	PSMD1	3	0
ENSG00000108344	proteasome 26S subunit, non-ATPase 3	0	0	1	0	0	1	0	0	1	1	PSMD3	0	0
ENSG00000179295	protein tyrosine phosphatase non-receptor type 11	0	1	0.47915	2	1	1	0	0	1	1	PTPN11	2	2
ENSG00000131242	RAB11 family interacting protein 4	0	2	0.22958	0	0	1	0	0	1	0.22958	RAB11FIP4	0	2
ENSG00000131759	retinoic acid receptor alpha	0	1	0.47915	4	3	1	0	0	1	1	RARA	4	4
ENSG00000077092	retinoic acid receptor beta	1	0	1	2	1	1	0	0	1	0.62626	RARB	3	1
ENSG00000139687	RB transcriptional corepressor 1	0	0	1	0	0	1	0	0	1	1	RB1	0	0
ENSG00000182872	RNA binding motif protein 10	0	0	1	1	0	1	0	0	1	1	RBM10	1	0
ENSG00000179051	regulator of chromosome condensation 2	0	1	0.47915	4	1	0.3771	0	0	1	0.68907	RCC2	4	2
ENSG00000134318	Rho associated coiled-coil containing protein kinase 2	2	0	0.50084	3	3	1	0	0	1	0.7284	ROCK2	5	3
ENSG00000177189	ribosomal protein S6 kinase A3	0	0	1	1	0	1	0	0	1	1	RPS6KA3	1	0
ENSG00000141564	regulatory associated protein of MTOR complex 1	0	1	0.47915	4	5	0.74536	0	1	1	0.37171	RPTOR	4	7
ENSG00000198626	ryanodine receptor 2	3	2	1	3	4	0.71659	0	0	1	1	RYR2	6	6
ENSG00000119042	SATB homeobox 2	0	0	1	2	4	0.43561	0	0	1	0.43561	SATB2	2	4
ENSG00000064932	strawberry notch homolog 2	0	0	1	1	0	1	0	1	1	1	SBNO2	1	1
ENSG00000100625	SIX homeobox 4	1	0	1	0	3	0.10999	0	0	1	0.35545	SIX4	1	3
ENSG00000140199	solute carrier family 12 member 6	3	0	0.25126	3	3	1	0	0	1	0.51112	SLC12A6	6	3
ENSG00000166949	SMAD family member 3	1	0	1	4	2	0.68907	0	0	1	0.45588	SMAD3	5	2
ENSG00000141646	SMAD family member 4	1	0	1	0	1	0.47915	0	0	1	1	SMAD4	1	1
ENSG00000127616	SWI/SNF related, matrix associated, actin dependent regulator of chromatin, subfamily a, member 4	0	0	1	11	8	0.65291	0	0	1	0.65291	SMARCA4	11	8
ENSG00000163104	SWI/SNF-related, matrix-associated actin-dependent regulator of chromatin, subfamily a, containing DEAD/H box 1	1	0	1	2	3	0.67556	3	1	1	0.75597	SMARCAD1	6	4
ENSG00000066117	SWI/SNF related, matrix associated, actin dependent regulator of chromatin, subfamily d, member 1	0	1	0.47915	0	3	0.10999	1	0	1	0.2008	SMARCD1	1	4
ENSG00000122692	SMU1 DNA replication regulator and spliceosomal factor	0	0	1	2	1	1	0	0	1	1	SMU1	2	1
ENSG00000132639	synaptosome associated protein 25	0	0	1	2	1	1	0	0	1	1	SNAP25	2	1
ENSG00000197122	SRC proto-oncogene, non-receptor tyrosine kinase	0	0	1	5	0	0.063552	0	0	1	0.063552	SRC	5	0
ENSG00000101972	stromal antigen 2	0	0	1	2	2	1	0	0	1	1	STAG2	2	2
ENSG00000170581	signal transducer and activator of transcription 2	3	1	0.62626	0	0	1	0	0	1	0.62626	STAT2	3	1
ENSG00000168610	signal transducer and activator of transcription 3	0	0	1	5	2	0.45588	1	0	1	0.29237	STAT3	6	2
ENSG00000109111	SPT6 homolog, histone chaperone and transcription elongation factor	0	0	1	1	3	0.35545	1	0	1	0.67556	SUPT6H	2	3
ENSG00000125755	symplekin	2	1	1	0	0	1	0	0	1	1	SYMPK	2	1
ENSG00000147133	TATA-box binding protein associated factor 1	0	0	1	0	1	0.47915	0	0	1	0.47915	TAF1	0	1
ENSG00000160551	TAO kinase 1	0	0	1	2	0	0.50084	0	0	1	0.50084	TAOK1	2	0
ENSG00000120948	TAR DNA binding protein	0	0	1	1	1	1	0	0	1	1	TARDBP	1	1
ENSG00000177565	TBL1X receptor 1	0	0	1	2	0	0.50084	1	0	1	0.25126	TBL1XR1	3	0
ENSG00000136535	T-box brain transcription factor 1	0	0	1	0	0	1	0	0	1	1	TBR1	0	0
ENSG00000106799	transforming growth factor beta receptor 1	0	0	1	3	0	0.25126	0	0	1	0.25126	TGFBR1	3	0
ENSG00000125676	THO complex 2	0	0	1	0	0	1	0	0	1	1	THOC2	0	0
ENSG00000151090	thyroid hormone receptor beta	0	0	1	2	2	1	1	0	1	1	THRB	3	2
ENSG00000198900	DNA topoisomerase I	0	0	1	1	1	1	1	0	1	1	TOP1	2	1
ENSG00000104907	tRNA methyltransferase 1	2	1	1	0	0	1	0	0	1	1	TRMT1	2	1
ENSG00000072315	transient receptor potential cation channel subfamily C member 5	1	0	1	4	1	0.3771	0	0	1	0.22111	TRPC5	5	1
ENSG00000196230	tubulin beta class I	0	1	0.47915	0	1	0.47915	0	0	1	0.22958	TUBB	0	2
ENSG00000127481	ubiquitin protein ligase E3 component n-recognin 4	2	2	1	6	3	0.51112	0	0	1	0.58527	UBR4	8	5
ENSG00000104517	ubiquitin protein ligase E3 component n-recognin 5	0	0	1	5	6	0.76697	0	0	1	0.76697	UBR5	5	6
ENSG00000108312	upstream binding transcription factor	0	0	1	5	1	0.22111	0	1	1	0.45588	UBTF	5	2
ENSG00000163960	UBX domain protein 7	0	0	1	4	0	0.12626	0	0	1	0.12626	UBXN7	4	0
ENSG00000147854	ubiquitin like with PHD and ring finger domains 2	0	0	1	2	2	1	0	0	1	1	UHRF2	2	2
ENSG00000005007	UPF1 RNA helicase and ATPase	0	0	1	5	4	1	0	0	1	1	UPF1	5	4
ENSG00000124486	ubiquitin specific peptidase 9 X-linked	0	0	1	3	1	0.62626	0	0	1	0.62626	USP9X	3	1
ENSG00000141968	vav guanine nucleotide exchange factor 1	2	0	0.50084	6	3	0.51112	0	0	1	0.23089	VAV1	8	3
ENSG00000101940	WD repeat domain 13	0	0	1	1	0	1	0	0	1	1	WDR13	1	0
ENSG00000196998	WD repeat domain 45	1	0	1	0	0	1	0	0	1	1	WDR45	1	0
ENSG00000082898	exportin 1	0	0	1	5	5	1	0	0	1	1	XPO1	5	5
ENSG00000137693	Yes1 associated transcriptional regulator	0	0	1	0	0	1	0	0	1	1	YAP1	0	0
